# Characterisation of a novel ACE2-based therapeutic with enhanced rather than reduced activity against SARS-CoV2 variants

**DOI:** 10.1101/2021.03.17.435802

**Authors:** Mathieu Ferrari, Leila Mekkaoui, F. Tudor Ilca, Zulaikha Akbar, Reyisa Bughda, Katarina Lamb, Katarzyna Ward, Farhaan Parekh, Rajeev Karattil, Christopher Allen, Philip Wu, Vania Baldan, Giada Mattiuzzo, Emma M. Bentley, Yasuhiro Takeuchi, James Sillibourne, Preeta Datta, Alexander Kinna, Martin Pule, Shimobi C. Onuoha

## Abstract

The human angiotensin-converting enzyme 2 acts as the host cell receptor for SARS-CoV-2 and the other members of the *Coronaviridae* family SARS-CoV-1 and HCoV-NL63. Here we report the biophysical properties of the SARS-CoV-2 spike variants D614G, B.1.1.7 and B.1.351 with affinities to the ACE2 receptor and infectivity capacity, revealing weaknesses in the developed neutralising antibody approaches. Furthermore, we report a pre-clinical characterisation package for a soluble receptor decoy engineered to be catalytically inactive and immunologically inert, with broad neutralisation capacity, that represents an attractive therapeutic alternative in light of the mutational landscape of COVID-19. This construct efficiently neutralised four SARS-CoV-2 variants of concern. The decoy also displays antibody-like biophysical properties and manufacturability, strengthening its suitability as a first-line treatment option in prophylaxis or therapeutic regimens for COVID-19 and related viral infections.
