## Supplementary Table 1 for "Characterisation of a novel ACE2-based therapeutic with enhanced rather than reduced activity against SARS-CoV2 variants"

### Sheet: Individual proteins
Human plasma membrane and secreted proteins screened - Individual proteins
A1BG	C1orf54	CLEC3B	F2	GRIN1	KCNQ3	MUC20	PLP2	SLAMF8	TF
AADACL2	C1QA	CLEC4A	F2R	GRIN2A	KCNQ4	MUC20	PLP2	SLAMF9	TFF1
AAK1	C1QB	CLEC4C	F2R	GRIN2B	KCNQ5	MUC21	PLPP1	SLC10A1	TFF2
AAMP	C1QBP	CLEC4D	F2RL1	GRIN2C	KCNQ5	MUC22	PLPP2	SLC10A2	TFPI
ABCA1	C1QBP	CLEC4E	F2RL1	GRIN2C	KCNS1	MUC4	PLPP3	SLC10A4	TFPI
ABCA12	C1QC	CLEC4F	F2RL2	GRIN2D	KCNS2	MUC4	PLPP7	SLC10A5	TFPI
ABCA3	C1QL1	CLEC4F	F2RL3	GRIN3A	KCNS3	MUC7	PLSCR1	SLC10A6	TFPI2
ABCA4	C1QL2	CLEC4G	F3	GRK7	KCNT1	MUCL1	PLSCR1	SLC11A1	TFPI2
ABCA7	C1QL4	CLEC4G	F3	GRM1	KCNT2	MUCL3	PLSCR2	SLC11A2	TFR2
ABCA8	C1QTNF1	CLEC4M	F5	GRM2	KCNV1	MUSK	PLSCR2	SLC12A1	TFR2
ABCA8	C1QTNF12	CLEC4M	F5	GRM3	KCNV2	MXRA8	PLSCR3	SLC12A2	TFRC
ABCB1	C1QTNF2	CLEC5A	F5	GRM3	KCT2	MYADM	PLSCR4	SLC12A3	TFRC
ABCB11	C1QTNF3	CLEC6A	F5	GRM4	KCTD12	MYADM	PLTP	SLC12A6	TGFA
ABCB4	C1QTNF4	CLEC7A	F7	GRM5	KDR	MYDGF	PLVAP	SLC12A8	TGFA
ABCB4	C1QTNF5	CLEC7A	F7	GRM6	KEL	MYOC	PLXDC1	SLC12A9	TGFA
ABCB5	C1QTNF6	CLEC7A	F8	GRM7	KERA	MYOF	PLXDC2	SLC13A1	TGFB1
ABCB6	C1QTNF7	CLEC7A	F8	GRM8	KIAA0319	MZB1	PLXDC2	SLC13A2	TGFB2
ABCC1	C1QTNF8	CLEC7A	F9	GRN	KIAA0319	NAALAD2	PLXNA1	SLC13A2	TGFB3
ABCC10	C1QTNF9	CLEC9A	F9	GRP	KIAA0319L	NAALADL1	PLXNA2	SLC13A3	TGFBI
ABCC12	C1QTNF9B	CLECL1	FADS2	GRPR	KIAA0319L	NAALADL2	PLXNA4	SLC13A3	TGFBI
ABCC2	C1RL	CLIC1	FAIM2	GSG1L	KIAA1324	NAALADL2	PLXNA4	SLC13A4	TGFBR1
ABCC3	C2	CLIC4	FAM168B	GSG1L	KIAA1324	NAE1	PLXNB1	SLC13A5	TGFBR1
ABCC3	C22orf46	CLMP	FAM168B	GSG1L	KIAA1324L	NALCN	PLXNB2	SLC14A1	TGFBR2
ABCC4	C3	CLMP	FAM171A1	GSG1L2	KIAA2013	NAMPT	PLXNC1	SLC15A1	TGFBR2
ABCC4	C3AR1	CLPS	FAM171A2	GSN	KIR2DL1	NAPSA	PLXND1	SLC15A2	TGFBR3
ABCC5	C3AR1	CLPS	FAM171B	GUCA2A	KIR2DL1	NAXD	PM20D1	SLC15A3	TGFBR3
ABCC6	C4BPA	CLPSL1	FAM171B	GUCA2B	KIR2DL2	NAXE	PMCH	SLC16A1	TGFBR3L
ABCC8	C4BPB	CLPSL2	FAM172A	GUCY2C	KIR2DL3	NBEA	PMEL	SLC16A1	TGM2
ABCC9	C5AR1	CLPTM1	FAM174A	GUCY2C	KIR2DL4	NBL1	PMP22	SLC16A10	TGM2
ABCE1	C5AR1	CLPTM1	FAM174B	GUCY2D	KIR2DL5A	NCAM1	PNLDC1	SLC16A10	TGOLN2
ABCG1	C5AR2	CLPTM1L	FAM180A	GUCY2F	KIR2DL5B	NCAN	PNLIP	SLC16A14	TGOLN2
ABCG1	C6	CLRN2	FAM187B	GYPA	KIR2DS1	NCMAP	PNLIPRP1	SLC16A3	THBD
ABCG2	C6	CLSTN1	FAM187B	GYPB	KIR2DS2	NCMAP	PNLIPRP2	SLC16A4	THEM6
ABCG2	C6orf15	CLSTN2	FAM198B	GYPC	KIR2DS2	NCR1	PNLIPRP3	SLC16A4	THNSL2
ABCG8	C6orf89	CLSTN3	FAM200A	GYPC	KIR2DS3	NCR1	PNOC	SLC16A5	THOP1
ABHD12	C7	CLTRN	FAM209A	GYPE	KIR2DS4	NCR2	PNPLA2	SLC16A6	THPO
ABHD15	C7orf69	CMA1	FAM209B	GZMA	KIR2DS5	NCR3	PODN	SLC16A7	THSD1
ABHD17A	C8A	CMKLR1	FAM20A	GZMA	KIR3DL1	NCR3LG1	PODNL1	SLC16A8	THSD4
ABHD17B	C8A	CMKLR1	FAM20C	GZMK	KIR3DL2	NCSTN	PODXL	SLC17A3	THY1
ABHD2	C8B	CMTM2	FAM234A	GZMM	KIR3DL3	NCSTN	PODXL	SLC17A4	THY1
ABHD6	C8B	CMTM3	FAM24A	HABP2	KIR3DS1	NDFIP1	PODXL2	SLC17A7	TICAM2
ABI3BP	C8G	CMTM4	FAM24B	HAMP	KIR3DS1	NDFIP1	POMC	SLC18A1	TIE1
ABO	C8G	CMTM5	FAM3A	HAPLN1	KIRREL1	NDFIP2	PON1	SLC18A2	TIGIT
ABRA	C8G	CMTM5	FAM3B	HAPLN2	KIRREL2	NDFIP2	PON3	SLC18B1	TIMD4
ACE	C9	CMTM6	FAM3D	HAPLN3	KIRREL2	NDNF	POPDC2	SLC19A1	TIMP1
ACE	C9	CMTM7	FAM3D	HAPLN3	KIRREL3	NDP	POPDC3	SLC19A1	TIMP2
ACE	C9orf135	CNDP1	FAP	HAPLN4	KIRREL3	NECTIN1	PORCN	SLC19A2	TIMP3
ACE	C9orf47	CNGA1	FAP	HAS1	KISS1	NECTIN1	PORCN	SLC19A3	TIMP4
ACE2	CA11	CNGA2	FAS	HAS2	KISS1R	NECTIN1	POTED	SLC1A1	TINAG
ACE2	CA11	CNGA3	FAS	HAS3	KIT	NECTIN1	PPBP	SLC1A2	TINAGL1
ACHE	CA12	CNGA3	FAS	HAS3	KIT	NECTIN2	PPIA	SLC1A3	TIRAP
ACHE	CA12	CNGA3	FAS	HAS3	KITLG	NECTIN2	PPM1L	SLC1A4	TLCD3A
ACHE	CA12	CNGA4	FAS	HAVCR1	KITLG	NECTIN3	PPM1L	SLC1A5	TLL1
ACKR1	CA12	CNGB1	FAS	HAVCR2	KL	NECTIN3	PPM1L	SLC1A6	TLR1
ACKR1	CA14	CNGB3	FAS	HBEGF	KLB	NECTIN3	PPP1R3F	SLC1A6	TLR10
ACKR1	CA2	CNMD	FASLG	HCAR1	KLK10	NECTIN4	PPT1	SLC1A7	TLR2
ACKR2	CA4	CNMD	FASLG	HCAR1	KLK11	NECTIN4	PPT1	SLC1A7	TLR3
ACKR3	CA6	CNNM1	FBLN1	HCAR2	KLK12	NEGR1	PPY	SLC20A2	TLR4
ACKR3	CA9	CNNM2	FBLN5	HCAR3	KLK13	NELL2	PRADC1	SLC22A1	TLR5
ACKR4	CABP1	CNNM4	FBLN7	HCG22	KLK14	NELL2	PRAP1	SLC22A1	TLR6
ACP4	CABP2	CNP	FCAMR	HCK	KLK15	NENF	PRB2	SLC22A10	TLR7
ACP7	CABP7	CNPY4	FCAR	HCN1	KLK3	NETO1	PRB3	SLC22A11	TLR8
ACPP	CACHD1	CNR1	FCAR	HCN4	KLK4	NETO1	PRCD	SLC22A12	TLR9
ACPP	CACNA1C	CNR1	FCAR	HCRTR1	KLK5	NETO2	PRELP	SLC22A12	TM2D1
ACPP	CACNA1S	CNR2	FCAR	HCRTR2	KLK6	NETO2	PRELP	SLC22A13	TM4SF1
ACRBP	CACNA2D1	CNST	FCAR	HCST	KLK7	NEU1	PRF1	SLC22A14	TM4SF1
ACVR1	CACNA2D2	CNST	FCAR	HEPACAM	KLK7	NEU1	PRF1	SLC22A16	TM4SF18
ACVR1B	CACNA2D2	CNTFR	FCAR	HEPH	KLK8	NFAM1	PRG2	SLC22A17	TM4SF19
ACVR1B	CACNA2D2	CNTN1	FCAR	HEPHL1	KLK9	NFASC	PRIMA1	SLC22A18	TM4SF4
ACVR1C	CACNA2D3	CNTN2	FCAR	HFE	KLKB1	NGEF	PRKCA	SLC22A2	TM4SF5
ACVR1C	CACNA2D4	CNTN4	FCER1A	HFE	KLKB1	NGF	PRKCH	SLC22A23	TM7SF3
ACVR1C	CACNA2D4	CNTN4	FCER1G	HFE	KLRB1	NGFR	PRL	SLC22A23	TM9SF2
ACVR2A	CACNB1	CNTN6	FCER1G	HGFAC	KLRC1	NGRN	PRLH	SLC22A25	TMC1
ACVR2A	CACNB1	CNTNAP1	FCER2	HHIP	KLRC1	NHLRC3	PRLHR	SLC22A4	TMC2
ACVR2B	CACNB1	CNTNAP2	FCER2	HHIP	KLRC2	NID1	PRLR	SLC22A5	TMC3
ACVR2B	CACNB3	CNTNAP3	FCGR1A	HHLA1	KLRC3	NINJ1	PRLR	SLC22A6	TMC4
ACVRL1	CACNB4	CNTNAP3B	FCGR1B	HHLA2	KLRC4	NINJ2	PRMT8	SLC22A7	TMC5
ADA	CACNG1	CNTNAP5	FCGR1B	HIDE1	KLRD1	NINJ2	PRMT8	SLC22A8	TMC5
ADA2	CACNG2	COCH	FCGR2A	HIGD1B	KLRF1	NIPA1	PRND	SLC22A9	TMC7
ADAM10	CACNG2	COL10A1	FCGR2A	HIGD1C	KLRF2	NIPA1	PRNP	SLC22A9	TMED1
ADAM11	CACNG3	COL13A1	FCGR2B	HILPDA	KLRG1	NIPA1	PROC	SLC22A9	TMED10
ADAM12	CACNG4	COL15A1	FCGR2B	HILPDA	KLRG2	NIPA2	PROCR	SLC23A1	TMEFF1
ADAM12	CACNG5	COL17A1	FCGR2C	HJV	KLRK1	NIPAL1	PROK1	SLC23A1	TMEFF2
ADAM12	CACNG5	COL19A1	FCGR3A	HJV	KNG1	NIPAL4	PROK2	SLC23A2	TMEFF2
ADAM12	CACNG6	COL1A1	FCGR3A	HJV	KNG1	NKAIN1	PROKR1	SLC23A2	TMEM106A
ADAM15	CACNG7	COL1A1	FCGR3A	HLA-A	KRAS	NKAIN2	PROKR2	SLC23A2	TMEM108
ADAM15	CADM1	COL1A2	FCGR3B	HLA-A	KREMEN1	NKAIN2	PROM1	SLC23A3	TMEM120A
ADAM15	CADM1	COL1A2	FCGR3B	HLA-A	KREMEN2	NKAIN3	PROM1	SLC24A3	TMEM123
ADAM18	CADM2	COL20A1	FCGRT	HLA-B	KREMEN2	NKAIN4	PROM2	SLC24A4	TMEM130
ADAM18	CADM3	COL21A1	FCMR	HLA-C	KRT19	NKD2	PROS1	SLC24A5	TMEM130
ADAM2	CADM3	COL23A1	FCMR	HLA-DOA	KRTDAP	NKG7	PROZ	SLC26A1	TMEM130
ADAM20	CADM4	COL23A1	FCMR	HLA-DOB	L1CAM	NLGN1	PRR27	SLC26A11	TMEM132A
ADAM20	CALCA	COL25A1	FCN1	HLA-DPA1	LACRT	NLGN2	PRR4	SLC26A2	TMEM132B
ADAM21	CALCB	COL25A1	FCN1	HLA-DPB1	LAG3	NLGN3	PRR7	SLC26A3	TMEM132D
ADAM22	CALCR	COL25A1	FCN2	HLA-DQA1	LAG3	NLGN4X	PRR7	SLC26A4	TMEM134
ADAM22	CALCR	COL25A1	FCN3	HLA-DQA2	LAIR1	NLGN4Y	PRRG1	SLC26A5	TMEM139
ADAM23	CALCRL	COL26A1	FCRL1	HLA-DQB1	LAIR2	NLRP3	PRRG2	SLC26A5	TMEM140
ADAM23	CALHM1	COL4A3	FCRL2	HLA-DQB2	LAIR2	NMB	PRRG3	SLC26A5	TMEM150A
ADAM29	CALHM4	COL6A1	FCRL2	HLA-DRA	LALBA	NMBR	PRRG4	SLC26A5	TMEM150A
ADAM30	CALHM6	COL6A2	FCRL2	HLA-DRB1	LALBA	NMS	PRRT1	SLC26A6	TMEM150A
ADAM32	CALN1	COL6A2	FCRL3	HLA-DRB3	LAMA4	NMS	PRRT1	SLC26A7	TMEM154
ADAM7	CALR	COL6A2	FCRL3	HLA-DRB4	LAMA4	NMU	PRRT2	SLC26A8	TMEM155
ADAM8	CALR	COL6A2	FCRL4	HLA-DRB5	LAMC1	NMUR1	PRRT3	SLC27A1	TMEM156
ADAM8	CALU	COL8A1	FCRL5	HLA-E	LAMC2	NMUR2	PRSS1	SLC27A3	TMEM161A
ADAM9	CALY	COL9A2	FCRL6	HLA-F	LAMC3	NODAL	PRSS2	SLC27A4	TMEM163
ADAM9	CAMK1G	COLEC10	FCRLA	HLA-G	LAMP1	NOG	PRSS21	SLC27A6	TMEM167A
ADAMDEC1	CAMK2A	COLEC11	FDCSP	HMGB1	LAMP2	NOMO1	PRSS22	SLC28A1	TMEM167B
ADAMTS1	CAMK2D	COLEC12	FETUB	HMGB2	LAMP5	NOMO3	PRSS22	SLC28A1	TMEM169
ADAMTS10	CAMK2G	COLQ	FFAR1	HMMR	LAPTM4B	NOTCH1	PRSS23	SLC28A1	TMEM173
ADAMTS13	CAMK2N1	COMP	FFAR2	HMMR	LAT	NOTCH2	PRSS27	SLC28A2	TMEM178A
ADAMTS16	CAMLG	COMT	FFAR3	HMSD	LAT	NOTCH2NLA	PRSS3	SLC28A3	TMEM182
ADAMTS17	CAMP	COMT	FFAR4	HNRNPA2B1	LAT	NOTCH3	PRSS33	SLC29A1	TMEM182
ADAMTS18	CANT1	CORIN	FGA	HOMER1	LAT2	NOTCH4	PRSS35	SLC29A2	TMEM184B
ADAMTS19	CANT1	CORT	FGB	HOMER2	LAX1	NOTUM	PRSS36	SLC29A3	TMEM190
ADAMTS3	CANT1	CPA1	FGB	HOMER3	LAX1	NOX1	PRSS37	SLC29A4	TMEM198
ADAMTS4	CAPG	CPA2	FGF1	HP	LAYN	NOX3	PRSS38	SLC2A1	TMEM198
ADAMTS4	CAPN1	CPA4	FGF10	HPN	LAYN	NOX4	PRSS42P	SLC2A10	TMEM200A
ADAMTS5	CAPN10	CPA5	FGF10	HPSE	LBP	NOX5	PRSS48	SLC2A11	TMEM204
ADAMTS6	CARTPT	CPA6	FGF16	HPSE2	LBP	NPB	PRSS53	SLC2A12	TMEM205
ADAMTSL2	CASR	CPB2	FGF17	HPX	LCAT	NPBWR1	PRSS54	SLC2A13	TMEM213
ADAMTSL5	CATSPER1	CPD	FGF18	HRG	LCAT	NPBWR1	PRSS55	SLC2A2	TMEM222
ADCY3	CATSPER2	CPE	FGF18	HRH1	LCK	NPBWR2	PRSS57	SLC2A2	TMEM222
ADCy4	CATSPER2	CPE	FGF19	HRH2	LCN1	NPC1L1	PRSS58	SLC2A3	TMEM229B
ADCY5	CATSPER2	CPLX3	FGF20	HRH2	LCN12	NPC2	PRSS8	SLC2A4	TMEM25
ADCY6	CATSPER3	CPM	FGF21	HRH3	LCN15	NPFF	PRTN3	SLC2A5	TMEM25
ADCY9	CATSPER4	CPN1	FGF22	HRH4	LCN2	NPFF	PRXL2A	SLC2A5	TMEM25
ADCYAP1	CATSPERD	CPN2	FGF23	HS6ST1	LCN6	NPFFR1	PSAP	SLC2A6	TMEM256
ADCYAP1R1	CATSPERE	CPQ	FGF3	HSD11B1L	LCN8	NPFFR2	PSAP	SLC2A7	TMEM273
ADCYAP1R1	CATSPERG	CPXM1	FGF4	HSD17B11	LCN9	NPFFR2	PSAPL1	SLC2A8	TMEM39A
ADCYAP1R1	CBLIF	CPZ	FGF5	HSD17B13	LCN9	NPHS1	PSCA	SLC2A9	TMEM39A
ADD2	CBLN1	CR1	FGF6	HSD17B7	LCP1	NPIPB15	PSEN1	SLC2A9	TMEM39A
ADGRA1	CBLN1	CR1L	FGF6	HSPB6	LCT	NPPA	PSEN2	SLC2A9	TMEM44
ADGRA2	CBLN1	CR2	FGF7	HTN1	LCTL	NPPB	PSENEN	SLC30A1	TMEM47
ADGRA3	CBLN2	CR2	FGF8	HTN3	LDLR	NPPC	PSG1	SLC30A10	TMEM50A
ADGRB1	CBLN3	CRB1	FGF9	HTR1A	LDLR	NPR1	PSG1	SLC30A5	TMEM59
ADGRB1	CBLN3	CRB2	FGFBP1	HTR1B	LDLRAD2	NPR2	PSG11	SLC30A5	TMEM63A
ADGRB3	CBLN4	CRB3	FGFBP1	HTR1D	LDLRAD3	NPR3	PSG2	SLC30A6	TMEM63A
ADGRD1	CBLN4	CREG1	FGFBP2	HTR1D	LEAP2	NPR3	PSG3	SLC30A7	TMEM65
ADGRD1	CCBE1	CREG2	FGFBP3	HTR1E	LECT2	NPS	PSG4	SLC30A8	TMEM67
ADGRE1	CCDC126	CRELD1	FGFR1	HTR1F	LEFTY1	NPS	PSG5	SLC30A8	TMEM79
ADGRE1	CCDC134	CRELD2	FGFR1	HTR2A	LEFTY2	NPSR1	PSG5	SLC31A1	TMEM79
ADGRE2	CCDC70	CRH	FGFR1	HTR2A	LEP	NPSR1	PSG6	SLC31A1	TMEM81
ADGRE3	CCDC70	CRHBP	FGFR1	HTR2A	LEPR	NPTN	PSG7	SLC31A2	TMEM86A
ADGRE3	CCDC80	CRHBP	FGFR1	HTR2B	LEPR	NPTN	PSG8	SLC33A1	TMEM86B
ADGRE5	CCER2	CRHR1	FGFR2	HTR2C	LEPR	NPTXR	PSG9	SLC34A1	TMEM86B
ADGRF1	CCK	CRHR1	FGFR2	HTR3A	LGALS1	NPVF	PSORS1C2	SLC34A2	TMEM88
ADGRF1	CCKAR	CRHR2	FGFR2	HTR3A	LGALS1	NPW	PSPN	SLC34A3	TMEM89
ADGRF1	CCKBR	CRIM1	FGFR3	HTR3B	LGALS1	NPY	PSPN	SLC35D2	TMEM8A
ADGRF2	CCKBR	CRIM1	FGFR3	HTR3C	LGALS3	NPY1R	PTAFR	SLC35F2	TMEM8B
ADGRF3	CCL1	CRISP2	FGFR3	HTR3C	LGALS3	NPY2R	PTAFR	SLC35G2	TMEM9
ADGRF4	CCL1	CRISPLD1	FGFR4	HTR3D	LGALS3BP	NPY4R	PTCH1	SLC36A1	TMEM91
ADGRF5	CCL11	CRISPLD2	FGFR4	HTR3D	LGALS9	NPY5R	PTCH1	SLC36A2	TMEM92
ADGRG1	CCL13	CRLF2	FGFRL1	HTR3E	LGALS9	NPY6R	PTCH2	SLC36A2	TMEM95
ADGRG1	CCL14	CRLF2	FGG	HTR3E	LGI2	NRAC	PTCRA	SLC36A3	TMEM97
ADGRG1	CCL14	CRLF3	FGG	HTR4	LGI3	NRCAM	PTCRA	SLC36A4	TMEM97
ADGRG1	CCL15	CRP	FGL1	HTR5A	LGI4	NRCAM	PTEN	SLC38A1	TMIE
ADGRG2	CCL16	CRTAC1	FIBCD1	HTR6	LGR4	NRCAM	PTGDR	SLC38A2	TMIGD1
ADGRG2	CCL17	CRTAC1	FIBIN	HTR7	LGR5	NRG1	PTGDR2	SLC38A2	TMIGD2
ADGRG2	CCL18	CRTAM	FITM1	HTR7	LGR6	NRG1	PTGDS	SLC38A3	TMIGD3
ADGRG2	CCL19	CRTAP	FITM2	HTRA1	LHB	NRG1	PTGER1	SLC38A4	TMPRSS11A
ADGRG3	CCL2	CRTAP	FJX1	HTRA4	LHCGR	NRG1	PTGER2	SLC38A5	TMPRSS11A
ADGRG5	CCL20	CSF1	FLNB	HVCN1	LHFPL2	NRG1	PTGER3	SLC38A6	TMPRSS11B
ADGRG7	CCL21	CSF1	FLOT1	HYAL1	LHFPL3	NRG1	PTGER3	SLC38A6	TMPRSS11D
ADGRL1	CCL22	CSF1	FLRT1	HYAL2	LHFPL3	NRG1	PTGER3	SLC38A7	TMPRSS11D
ADGRL4	CCL23	CSF1R	FLRT1	HYAL3	LHFPL4	NRG1	PTGER3	SLC38A7	TMPRSS11E
ADGRL4	CCL24	CSF2	FLRT1	HYAL4	LHFPL5	NRG2	PTGER4	SLC39A1	TMPRSS11E
ADIPOQ	CCL24	CSF2RA	FLRT1	IAPP	LIF	NRG2	PTGFR	SLC39A12	TMPRSS12
ADIPOQ	CCL25	CSF2RA	FLRT2	IBSP	LIFR	NRG2	PTGFRN	SLC39A14	TMPRSS13
ADIPOR1	CCL26	CSF2RA	FLRT2	ICAM1	LILRA1	NRG2	PTGIR	SLC39A2	TMPRSS13
ADIPOR2	CCL27	CSF2RA	FLRT3	ICAM2	LILRA2	NRG3	PTH	SLC39A3	TMPRSS15
ADM	CCL28	CSF2RB	FLRT3	ICAM2	LILRA2	NRG3	PTH1R	SLC39A3	TMPRSS2
ADM2	CCL3	CSF2RB	FLT1	ICAM3	LILRA3	NRG4	PTH2	SLC39A4	TMPRSS2
ADM5	CCL3L1	CSF3	FLT1	ICAM4	LILRA3	NRN1	PTH2R	SLC39A4	TMPRSS3
ADORA1	CCL4	CSF3R	FLT1	ICAM4	LILRA4	NRN1L	PTHLH	SLC39A5	TMPRSS3
ADORA2A	CCL5	CSF3R	FLT3	ICAM4	LILRA5	NRP1	PTK7	SLC39A5	TMPRSS4
ADORA2B	CCL7	CSF3R	FLT3LG	ICAM4	LILRA5	NRP1	PTK7	SLC39A6	TMPRSS4
ADORA3	CCL8	CSF3R	FLT4	ICAM5	LILRA6	NRP1	PTN	SLC39A6	TMPRSS5
ADORA3	CCN1	CSH1	FLVCR1	ICOS	LILRB1	NRP1	PTPRA	SLC39A8	TMPRSS6
ADORA3	CCN2	CSHL1	FLVCR2	ICOS	LILRB1	NRP2	PTPRB	SLC39A8	TMPRSS6
ADPGK	CCN2	CSMD2	FMO5	ICOSLG	LILRB2	NRP2	PTPRC	SLC39A9	TMPRSS7
ADRA1A	CCN3	CSN1S1	FMR1NB	IDE	LILRB3	NRP2	PTPRC	SLC39A9	TMPRSS9
ADRA1A	CCN6	CSN2	FNDC10	IDE	LILRB4	NRP2	PTPRCAP	SLC3A1	TMX1
ADRA1B	CCNYL1	CSN3	FNDC4	IER3	LILRB5	NRP2	PTPRD	SLC3A2	TMX2
ADRA1D	CCR1	CSNK2B	FNDC4	IFI30	LIM2	NRROS	PTPRE	SLC3A2	TMX2
ADRA2A	CCR1	CSPG4	FNDC5	IFI30	LIM2	NRSN2	PTPRF	SLC3A2	TNF
ADRA2B	CCR10	CSPG5	FNDC5	IFITM1	LIME1	NRTN	PTPRG	SLC3A2	TNF
ADRA2C	CCR10	CSPG5	FNDC5	IFITM10	LIMS2	NRXN1	PTPRH	SLC40A1	TNFRSF10A
ADRB1	CCR2	CSPG5	FOLH1	IFITM2	LINGO1	NRXN3	PTPRJ	SLC40A1	TNFRSF10B
ADRB2	CCR3	CST1	FOLH1	IFITM3	LINGO1	NRXN3	PTPRJ	SLC41A1	TNFRSF10C
ADRB3	CCR4	CST11	FOLH1	IFITM5	LINGO2	NRXN3	PTPRK	SLC41A2	TNFRSF10D
ADTRP	CCR5	CST2	FOLR1	IFNA10	LINGO3	NSG1	PTPRM	SLC41A2	TNFRSF11A
AFM	CCR6	CST3	FOLR1	IFNA14	LINGO4	NT5E	PTPRN	SLC41A3	TNFRSF11B
AGER	CCR6	CST4	FOLR2	IFNA16	LIPC	NT5E	PTPRN	SLC41A3	TNFRSF12A
AGER	CCR7	CST5	FOLR2	IFNA16	LIPC	NT5E	PTPRN2	SLC43A1	TNFRSF13B
AGER	CCR7	CST6	FOLR3	IFNA17	LIPF	NTF3	PTPRO	SLC43A2	TNFRSF13B
AGER	CCR8	CST7	FPR1	IFNA2	LIPG	NTF4	PTPRO	SLC43A2	TNFRSF13B
AGER	CCR9	CST8	FPR2	IFNA21	LIPH	NTM	PTPRO	SLC43A3	TNFRSF13C
AGR2	CCR9	CST9	FPR2	IFNA4	LIPH	NTM	PTPRR	SLC44A2	TNFRSF14
AGRP	CCR9	CST9L	FPR3	IFNA5	LIPI	NTN1	PTPRS	SLC44A3	TNFRSF14
AGT	CCR9	CSTL1	FRZB	IFNA6	LIPI	NTN3	PTPRS	SLC44A3	TNFRSF17
AGTR1	CCRL2	CT83	FSHB	IFNA7	LIPK	NTN4	PTPRT	SLC44A4	TNFRSF18
AGTR1	CCRL2	CTF1	FSHR	IFNA8	LIPM	NTN4	PTPRT	SLC44A4	TNFRSF18
AGTR2	CCRL2	CTHRC1	FSTL1	IFNAR1	LIPN	NTN5	PTTG1IP	SLC44A5	TNFRSF18
AGTRAP	CCSMST1	CTLA4	FSTL3	IFNAR2	LLCFC1	NTNG1	PTX3	SLC45A2	TNFRSF18
AGTRAP	CD101	CTNNA1	FUCA2	IFNAR2	LMBR1	NTNG1	PTX4	SLC45A2	TNFRSF19
AGTRAP	CD109	CTNNB1	FURIN	IFNAR2	LMBR1L	NTNG2	PVR	SLC45A3	TNFRSF19
AGTRAP	CD14	CTNS	FURIN	IFNB1	LMBR1L	NTRK1	PVR	SLC46A1	TNFRSF1A
AHCY	CD151	CTRB1	FXYD1	IFNE	LMBRD1	NTRK1	PVRIG	SLC46A1	TNFRSF1B
AHSG	CD160	CTRB2	FXYD2	IFNG	LMBRD1	NTRK1	PXDN	SLC46A2	TNFRSF1B
AIF1L	CD163	CTSB	FXYD3	IFNG	LMBRD2	NTRK2	PXK	SLC46A3	TNFRSF21
AIF1L	CD163	CTSB	FXYD4	IFNGR1	LNPEP	NTRK2	PYM1	SLC46A3	TNFRSF25
AIF1L	CD163L1	CTSG	FXYD5	IFNGR2	LNPEP	NTRK3	PYY	SLC47A1	TNFRSF25
AJAP1	CD164	CUTA	FXYD6	IFNGR2	LOX	NTRK3	QPCT	SLC47A1	TNFRSF25
AKR1A1	CD164	CUZD1	FXYD6	IFNK	LOXL2	NTRK3	QRFP	SLC47A2	TNFRSF25
AKR1B10	CD164L2	CX3CL1	FXYD7	IFNL1	LOXL4	NTS	QRFP	SLC4A1	TNFRSF25
ALCAM	CD177	CX3CL1	FZD1	IFNL2	LPAR1	NTSR1	QRFPR	SLC4A10	TNFRSF25
ALCAM	CD177	CX3CL1	FZD10	IFNL3	LPAR1	NTSR2	QRFPR	SLC4A2	TNFRSF25
ALCAM	CD180	CX3CR1	FZD2	IFNL4	LPAR2	NTSR2	QSOX1	SLC4A2	TNFRSF4
ALCAM	CD19	CX3CR1	FZD4	IFNLR1	LPAR3	NUCB1	R3HDML	SLC4A2	TNFRSF6B
ALG10	CD19	CXADR	FZD5	IFNLR1	LPAR4	NXPE1	RAET1E	SLC4A4	TNFRSF6B
ALG10B	CD1A	CXADR	FZD6	IFNW1	LPAR5	NXPE3	RAET1E	SLC4A7	TNFRSF8
ALK	CD1A	CXCL1	FZD7	IGDCC3	LPAR5	NXPE4	RAET1G	SLC4A8	TNFRSF9
ALKAL1	CD1B	CXCL10	FZD8	IGDCC4	LPAR6	NXPH1	RAET1G	SLC4A8	TNFSF10
ALKAL2	CD1D	CXCL11	FZD9	IGF1	LPAR6	NXPH2	RAET1L	SLC50A1	TNFSF11
ALOX12	CD1E	CXCL12	G6PD	IGF1R	LPL	NXPH3	RAMP1	SLC50A1	TNFSF11
ALPG	CD2	CXCL13	GABBR1	IGF2	LPL	NXPH4	RAMP2	SLC51A	TNFSF11
ALPI	CD200	CXCL14	GABBR1	IGFALS	LRCH3	NYX	RAMP3	SLC51A	TNFSF12
ALPL	CD200	CXCL16	GABBR1	IGFBP1	LRCH3	NYX	RARRES2	SLC51B	TNFSF12
ALPL	CD200	CXCL16	GABBR1	IGFBP2	LRCH3	OAS1	RBP4	SLC51B	TNFSF12
ALPP	CD200R1	CXCL16	GABBR2	IGFBP3	LRFN1	OBP2A	RECK	SLC52A1	TNFSF13
AMBN	CD200R1	CXCL17	GABRA1	IGFBP4	LRFN2	OBP2B	RECK	SLC52A3	TNFSF13
AMBP	CD200R1	CXCL2	GABRA2	IGFBP5	LRFN3	OCA2	REEP2	SLC5A1	TNFSF13B
AMBP	CD200R1	CXCL3	GABRA3	IGFBP6	LRFN4	OCA2	REEP2	SLC5A1	TNFSF13B
AMELX	CD200R1L	CXCL5	GABRA4	IGFBP7	LRFN5	OCLN	REG1A	SLC5A10	TNFSF14
AMELY	CD207	CXCL6	GABRA5	IGFBPL1	LRG1	OCSTAMP	REG1B	SLC5A10	TNFSF14
AMH	CD209	CXCL8	GABRA5	IGFL1	LRIG1	ODAM	REG3A	SLC5A11	TNFSF15
AMHR2	CD209	CXCL9	GABRA6	IGFL2	LRIG1	ODAPH	REG3G	SLC5A12	TNFSF15
AMIGO1	CD209	CXCR1	GABRB1	IGFL3	LRIG2	OGN	REG4	SLC5A12	TNFSF18
AMIGO2	CD22	CXCR1	GABRB2	IGFL4	LRP1	OIT3	RELL1	SLC5A2	TNFSF18
AMIGO3	CD22	CXCR2	GABRB2	IGFLR1	LRP10	OLFM1	RELL2	SLC5A3	TNFSF4
AMN	CD22	CXCR2	GABRB3	IGHA1	LRP11	OLFM3	RELT	SLC5A4	TNFSF8
AMTN	CD226	CXCR3	GABRB3	IGHG3	LRP12	OLFM4	REN	SLC5A5	TNFSF9
AMTN	CD24	CXCR3	GABRD	IGHM	LRP3	OLFM4	RESP18	SLC5A6	TNN
AMY2A	CD244	CXCR4	GABRE	IGIP	LRP4	OLFML1	RET	SLC5A7	TOR2A
AMY2B	CD244	CXCR4	GABRE	IGLL1	LRP5	OLFML2A	RET	SLC5A8	TP53I11
ANG	CD247	CXCR5	GABRG1	IGLL1	LRP6	OLFML2B	RETN	SLC5A9	TP53I13
ANGPT1	CD247	CXCR5	GABRG2	IGLL5	LRP8	OLR1	RETNLB	SLC6A1	TPBG
ANGPT1	CD248	CXCR6	GABRG3	IGLL5	LRP8	OLR1	RFTN2	SLC6A11	TPBGL
ANGPT1	CD27	CXCR6	GABRP	IGLON5	LRP8	OMD	RGMA	SLC6A11	TPCN1
ANGPT2	CD274	CXorf66	GABRQ	IGSF1	LRP8	OMG	RGMB	SLC6A12	TPCN1
ANGPT2	CD274	CYB5D2	GABRR1	IGSF1	LRP8	OOSP2	RGMB	SLC6A13	TPCN2
ANGPT2	CD276	CYBA	GABRR1	IGSF1	LRP8 APOER2	OPALIN	RGR	SLC6A13	TPO
ANGPT2	CD276	CYBB	GABRR1	IGSF11	LRRC15	OPN1LW	RGS9BP	SLC6A14	TPSAB1
ANGPT4	CD28	CYBRD1	GABRR2	IGSF11	LRRC19	OPN1MW	RHAG	SLC6A15	TPSB2
ANGPTL2	CD300A	CYSLTR1	GABRR2	IGSF23	LRRC25	OPN1SW	RHBDD1	SLC6A15	TPSB2
ANGPTL3	CD300C	CYSLTR1	GABRR3	IGSF3	LRRC26	OPN1SW	RHBDD2	SLC6A15	TPSD1
ANGPTL4	CD300E	CYSLTR2	GAD2	IGSF5	LRRC32	OPN3	RHBDD2	SLC6A16	TRABD2A
ANGPTL5	CD300H	CYTH1	GAL	IGSF6	LRRC37B	OPN4	RHBDL2	SLC6A16	TRAF3IP3
ANGPTL6	CD300LB	CYTL1	GALNT1	IGSF8	LRRC4	OPN5	RHBG	SLC6A17	TRAF3IP3
ANGPTL7	CD300LB	CYYR1	GALNT2	IGSF9	LRRC4	OPRD1	RHCE	SLC6A18	TRARG1
ANGPTL8	CD300LD	DAG1	GALNT2	IGSF9	LRRC4B	OPRK1	RHCG	SLC6A19	TRAT1
ANKH	CD300LF	DAG1	GALP	IGSF9B	LRRC4C	OPRL1	RHD	SLC6A2	TRAT1
ANKS1B	CD300LF	DAGLA	GALP	IHH	LRRC52	OPRM1	RHD	SLC6A20	TRAV20
ANO1	CD300LG	DAGLB	GALR1	IHH	LRRC8A	OPRPN	RHEB	SLC6A3	TRDV2
ANO10	CD302	DAND5	GALR2	IHH	LRRC8B	OPTC	RHO	SLC6A4	TREH
ANO10	CD302	DAPP1	GALR3	IL10	LRRC8B	OR2C3	RHO	SLC6A4	TREH
ANO2	CD320	DCBLD1	GARS1	IL10RA	LRRC8C	OR2L13	RIPOR2	SLC6A5	TREM1
ANO4	CD320	DCBLD2	GASK1A	IL10RB	LRRC8D	ORAI1	RLN1	SLC6A6	TREM1
ANO4	CD33	DCC	GASK1B	IL11	LRRC8E	ORAI2	RLN2	SLC6A6	TREM2
ANO5	CD33	DCD	GASK1B	IL11RA	LRRN1	ORAI3	RLN3	SLC6A7	TREM2
ANO6	CD34	DCLK1	GAST	IL11RA	LRRN2	ORM1	RNASE1	SLC6A7	TREM2
ANO9	CD36	DCSTAMP	GATD1	IL11RA	LRRN3	ORM2	RNASE1	SLC6A8	TREML1
ANOS1	CD37	DDR1	GBP1	IL12A	LRRN4	OSCAR	RNASE10	SLC6A9	TREML2
ANPEP	CD38	DDR1	GBP1	IL12B	LRRN4CL	OSCAR	RNASE11	SLC7A1	TREML2
ANTXR1	CD3D	DDR2	GBP1	IL12B	LRRTM1	OSCAR	RNASE12	SLC7A10	TREML4
ANTXR1	CD3E	DEFA1	GC	IL12B	LRRTM2	OSCAR	RNASE13	SLC7A11	TRH
ANTXR1	CD3G	DEFA3	GC	IL12RB1	LRRTM3	OSCAR	RNASE3	SLC7A13	TRHDE
ANTXR2	CD4	DEFA3	GCG	IL12RB1	LRRTM3	OSCP1	RNASE4	SLC7A2	TRHR
ANTXR2	CD4	DEFA4	GCG	IL12RB2	LRRTM4	OSM	RNASE6	SLC7A2	TRIL
ANTXRL	CD40	DEFA5	GCGR	IL13	LRRTM4	OSMR	RNASE6	SLC7A3	TRIM72
ANXA1	CD40	DEFA6	GCNT7	IL13RA1	LRTM1	OSMR	RNASE7	SLC7A5	TRO
ANXA1	CD40	DEFB1	GDF1	IL13RA2	LRTM2	OSTC	RNASE8	SLC7A6	TRPA1
ANXA13	CD40	DEFB106B	GDF10	IL15	LSAMP	OSTN	RNASE9	SLC7A7	TRPC1
ANXA13	CD40LG	DEFB107B	GDF11	IL15	LSP1	OTOA	RNASET2	SLC7A8	TRPC4
ANXA2	CD40LG	DEFB108B	GDF15	IL15RA	LSR	OTOL1	RNF130	SLC7A8	TRPC5
ANXA2	CD44	DEFB108B	GDF2	IL15RA	LST1	OTOP1	RNF130	SLC7A9	TRPC6
ANXA2	CD44	DEFB110	GDF2	IL15RA	LST1	OTOP1	RNF150	SLC8A1	TRPC7
ANXA3	CD44	DEFB110	GDF3	IL16	LTA	OTOR	RNF150	SLC8A2	TRPM2
ANXA5	CD44	DEFB112	GDF5	IL17A	LTA	OTOS	RNF180	SLC8A3	TRPM3
ANXA6	CD46	DEFB112	GDF6	IL17B	LTA	OVCH1	RNF180	SLC8A3	TRPM5
ANXA7	CD46	DEFB113	GDF9	IL17C	LTB	OXER1	RNF215	SLC8B1	TRPM6
ANXA9	CD46	DEFB113	GDNF	IL17D	LTB4R	OXGR1	RNF43	SLC9A1	TRPM7
AOAH	CD47	DEFB114	GDPD1	IL17F	LTB4R2	OXT	RNF43	SLC9A1	TRPM8
AOC1	CD47	DEFB115	GDPD1	IL17RA	LTBP2 C14orf141 LTBP3	OXTR	RNFT2	SLC9A2	TRPM8
AOC2	CD47	DEFB115	GDPD2	IL17RA	LTBR	P2RX1	RNFT2	SLC9A3	TRPV1
AOC3	CD48	DEFB116	GDPD3	IL17RB	LTF	P2RX2	RNLS	SLC9A3R1	TRPV2
AOC3	CD5	DEFB116	GDPD4	IL17RC	LTF	P2RX2	RNPEP	SLC9A5	TRPV3
AP2A2	CD52	DEFB118	GDPD5	IL17RC	LTK	P2RX3	ROBO2	SLC9A6	TRPV4
APBB1	CD53	DEFB119	GDPD5	IL17RD	LUZP2	P2RX4	ROBO3	SLC9A7	TRPV4
APCDD1	CD55	DEFB121	GFOD1	IL17RE	LY6D	P2RX4	ROBO3	SLC9B1	TRPV5
APCS	CD55	DEFB123	GFOD2	IL17RE	LY6E	P2RX5	ROBO4	SLCO1A2	TRPV5
APELA	CD58	DEFB124	GFRA1	IL18	LY6G5B	P2RX5	ROR1	SLCO1A2	TRPV6
APH1B	CD58	DEFB124	GFRA1	IL18	LY6G5B	P2RX5	ROR1	SLCO1A2	TSHB
APH1B	CD59	DEFB125	GFRA2	IL18BP	LY6G5C	P2RX6	ROR2	SLCO1B1	TSHR
APLN	CD59	DEFB126	GFRA3	IL18R1	LY6G5C	P2RX6	ROS1	SLCO1B3	TSKU
APLNR	CD5L	DEFB127	GFRA4	IL18RAP	LY6G6C	P2RX7	RPSA	SLCO1B7	TSLP
APLP1	CD6	DEFB128	GFRA4	IL19	LY6G6D	P2RX7	RRAS2	SLCO1C1	TSPAN1
APLP1	CD6	DEFB129	GFRA4	IL1A	LY6G6F	P2RY1	RRH	SLCO2A1	TSPAN12
APLP2	CD6	DEFB130A	GFRAL	IL1A	LY6H	P2RY10	RS1	SLCO2B1	TSPAN13
APLP2	CD63	DEFB131A	GGH	IL1B	LY6K	P2RY11	RS1	SLCO3A1	TSPAN14
APLP2	CD63	DEFB131B	GGH	IL1B	LY6K	P2RY12	RSPO1	SLCO3A1	TSPAN14
APMAP	CD68	DEFB132	GGT1	IL1F10	LY86	P2RY12	RSPO2	SLCO4A1	TSPAN15
APMAP	CD69	DEFB133	GGT1	IL1R1	LY86	P2RY12	RSPO3	SLCO4C1	TSPAN16
APMAP	CD7	DEFB134	GGT2	IL1R1	LY9	P2RY12	RSPO3	SLCO5A1	TSPAN18
APOA1	CD7	DEFB135	GGT5	IL1R2	LY9	P2RY13	RSPO4	SLCO5A1	TSPAN19
APOA1	CD70	DEFB135	GGT5	IL1R2	LY96	P2RY13	RSPRY1	SLCO6A1	TSPAN2
APOA2	CD72	DEFB136	GGT5	IL1R2	LY96	P2RY14	RTBDN	SLCO6A1	TSPAN3
APOA4	CD74	DEFB136	GGT6	IL1RAP	LYG1	P2RY14	RTL8C	SLIT1	TSPAN31
APOA5	CD74	DES	GGT7	IL1RAP	LYG2	P2RY2	RTN4R	SLIT3	TSPAN32
APOC1	CD74	DGCR2	GGTLC1	IL1RAP	LYNX1	P2RY2	RTN4R	SLITRK1	TSPAN32
APOC1	CD79A	DGKB	GGTLC2	IL1RAPL2	LYPD1	P2RY2	RTN4R	SLITRK1	TSPAN33
APOC2	CD79B	DHH	GH1	IL1RL1	LYPD2	P2RY4	RTN4RL1	SLITRK2	TSPAN33
APOC3	CD80	DHH	GH2	IL1RL1	LYPD3	P2RY4	RTN4RL2	SLITRK3	TSPAN4
APOC4	CD81	DHH	GHRH	IL1RL1	LYPD4	P2RY6	RTP1	SLITRK4	TSPAN4
APOD	CD82	DHRS11	GHRHR	IL1RL2	LYPD4	P2RY6	RTP1	SLITRK5	TSPAN5
APOE	CD83	DHRS13	GHRL	IL1RL2	LYPD5	P2RY6	RTP2	SLITRK6	TSPAN6
APOE	CD84	DHRS4L2	GHSR	IL1RN	LYPD5	P2RY8	RXFP1	SLMAP	TSPAN7
APOF	CD84	DHRS7B	GHSR	IL1RN	LYPD6	P2RY8	RXFP1	SLPI	TSPAN8
APOH	CD86	DHRS7C	GHSR	IL1RN	LYPD6B	P2RY8	RXFP1	SLURP1	TSPAN9
APOL1	CD86	DHRSX	GINM1	IL2	LYPD6B	P4HB	RXFP2	SLURP2	TTR
APOL1	CD8A	DIO3	GIP	IL20	LYPD8	PACC1	RXFP3	SMAGP	TTYH1
APOL4	CD8A	DIO3	GIPR	IL20RA	LYSMD3	PAEP	RXFP4	SMAGP	TTYH1
APOL4	CD8A	DIRAS1	GJA1	IL20RB	LYSMD3	PAG1	RXYLT1	SMIM1	TTYH2
APOM	CD8B	DIRAS2	GJA10	IL21	LYSMD4	PAG1	RYK	SMIM23	TTYH2
APOM	CD8B	DIRAS3	GJA3	IL21R	LYVE1	PAM	RYK	SMIM29	TTYH3
APOO	CD8B	DISP1	GJA3	IL22	LYZ	PANX1	S100A12	SMIM7	TTYH3
APP	CD8B	DKK1	GJA4	IL22RA1	LYZL1	PANX1	S100A13	SMO	TUB
APP	CD8B	DKK1	GJA5	IL22RA2	LYZL2	PANX2	S100A7	SMOC1	TUFT1
APP	CD8B	DKK2	GJA8	IL23A	LYZL4	PANX2	S100A7	SMOC2	TULP1
AQP1	CD8B2	DKK3	GJA9	IL23A	LYZL6	PANX3	S100A8	SMPD1	TULP2
AQP1	CD9	DKK4	GJB1	IL23R	M6PR	PAPLN	S100A8	SMPD1	TULP3
AQP1	CD93	DKKL1	GJB2	IL24	MADCAM1	PAPLN	S100A9	SMPD2	TWSG1
AQP1	CD96	DLG2	GJB3	IL25	MADCAM1	PAQR4	S100A9	SMPD3	TXN
AQP10	CD96	DLG3	GJB4	IL26	MAG	PAQR5	S1PR1	SMPDL3A	TXNDC15
AQP2	CD96	DLG4	GJB5	IL26	MAGEE1	PAQR5	S1PR2	SMPDL3B	TXNDC16
AQP4	CD97	DLK1	GJB6	IL27	MAGT1	PAQR6	S1PR3	SMR3A	TYRO3
AQP5	CD97	DLK2	GJB7	IL27RA	MAL	PAQR6	S1PR4	SMR3B	TYROBP
AQP6	CD97	DLK2	GJC1	IL2RA	MAL	PAQR6	S1PR5	SNAP23	TYROBP
AQP7	CD99	DLL1	GJC2	IL2RB	MAL2	PAQR7	S1PR5	SNCA	UBAC1
AQP7	CD99L2	DLL3	GJC3	IL2RG	MALL	PAQR8	S1PR5	SNCA	UBAC2
AQP8	CD99L2	DLL4	GJD2	IL3	MAMDC2	PAQR8	SAA1	SNORC	UBAC2
AQP8	CD99L2	DMD	GJD3	IL31	MAMDC4	PAQR9	SAA2	SOD3	UBE2B
AQP9	CD99L2	DMKN	GJD4	IL31RA	MAN2B2	PARD6A	SAA4	SORBS1	UBL3
ARC	CDCP1	DMP1	GKN1	IL31RA	MANF	PARM1	SAMD1	SORBS1	UCMA
ARHGAP17	CDCP1	DNAJB4	GKN2	IL31RA	MANSC1	PARM1	SBSN	SORD	UCN
ARHGEF1	CDCP1	DNAJC16	GKN2	IL32	MARCH6	PATE1	SBSPON	SORD	UCN2
ARHGEF2	CDCP2	DNASE1	GLB1L	IL33	MARCKSL1	PATE2	SCAMP5	SORL1	UCN3
ARMH4	CDH1	DNASE1L2	GLB1L2	IL34	MARCKSL1	PATE3	SCAMP5	SORT1	UGT2A1
ARSF	CDH11	DNASE1L3	GLDN	IL36A	MARCO	PCDH1	SCARA3	SOST	UGT2A3
ARSF	CDH12	DNER	GLG1	IL36B	MARVELD1	PCDH1	SCARA3	SOSTDC1	UGT3A1
ARSI	CDH13	DPEP1	GLIPR1	IL36G	MARVELD1	PCDH10	SCARA5	SPA17	UGT3A1
ARSJ	CDH15	DPEP2	GLIPR1L2	IL36RN	MARVELD2	PCDH10	SCARA5	SPACA1	UGT3A2
ARSK	CDH15	DPP10	GLIPR1L2	IL37	MARVELD3	PCDH11Y	SCARB1	SPACA3	ULBP1
ART3	CDH16	DPP4	GLP1R	IL3RA	MARVELD3	PCDH17	SCARB1	SPACA4	ULBP2
ART3	CDH17	DPP6	GLP2R	IL3RA	MAS1	PCDH18	SCARF1	SPACA5	ULBP2
ART4	CDH18	DPP7	GLRA1	IL4	MAS1L	PCDH20	SCG2	SPACA6	ULBP3
ART5	CDH19	DPT	GLRA1	IL4R	MATN1	PCDH8	SCG3	SPACA7	UMOD
ARTN	CDH19	DRAXIN	GLRA2	IL4R	MATN3	PCDH8	SCG5	SPAG11B	UMOD
ASAH2	CDH2	DRD1	GLRA2	IL5	MATN4	PCDH9	SCG5	SPAM1	UMODL1
ASAH2	CDH20	DRD2	GLRA3	IL5RA	MBL2	PCDHA1	SCG5	SPARCL1	UNC5A
ASAH2	CDH22	DRD2	GLRA4	IL5RA	MC1R	PCDHA1	SCGB1A1	SPATA20	UNC5B
ASGR1	CDH23	DRD3	GLRB	IL6	MC1R	PCDHA10	SCGB1C1	SPATA6	UNC5C
ASGR1	CDH26	DRD4	GLT1D1	IL6R	MC2R	PCDHA10	SCGB1C2	SPCS1	UNC5CL
ASGR2	CDH3	DRD5	GML	IL6R	MC3R	PCDHA10	SCGB1D1	SPG11	UPK1A
ASGR2	CDH4	DSC1	GNA11	IL6R	MC3R	PCDHA10	SCGB1D2	SPG11	UPK1B
ASIC1	CDH5	DSC2	GNA13	IL6ST	MC4R	PCDHA13	SCGB1D4	SPG11	UPK3A
ASIC1	CDH6	DSG1	GNA15	IL6ST	MC5R	PCDHA2	SCGB2B2	SPINK1	UPK3B
ASIC2	CDH6	DSG2	GNAS	IL6ST	MCAM	PCDHA2	SCGB3A1	SPINK13	UPK3B
ASIC2	CDH7	DSG3	GNAS	IL7	MCEMP1	PCDHA3	SCGB3A2	SPINK14	UPK3BL1
ASIC3	CDH7	DSG4	GNAS	IL7R	MCHR1	PCDHA4	SCGN	SPINK2	UTS2
ASIC3	CDH8	DUOX1	GNAS	IL9	MCHR1	PCDHA6	SCGN	SPINK2	UTS2
ASIC4	CDH9	DUOX2	GNB1	IL9R	MCHR2	PCDHA6	SCIMP	SPINK4	UTS2B
ASIC5	CDHR1	DUOXA1	GNB3	IL9R	MCOLN1	PCDHA6	SCN10A	SPINK5	UTS2R
ASIP	CDHR1	DUOXA1	GNB4	ILDR1	MCOLN2	PCDHA7	SCN1B	SPINK6	VANGL1
ASPN	CDHR1	DUOXA2	GNG11	ILDR1	MCOLN3	PCDHA7	SCN1B	SPINK7	VANGL2
ASPRV1	CDHR2	DUSP15	GNG12	IMPG1	MCOLN3	PCDHA8	SCN1B	SPINK8	VASH1
ASTN1	CDHR3	DUSP15	GNG5	INHBB	MDGA1	PCDHA9	SCN1B	SPINK9	VASH2
ATP10D	CDHR4	DYNAP	GNGT1	INHBC	MDGA2	PCDHAC2	SCN2B	SPINT1	VASN
ATP10D	CDHR4	EBAG9	GNLY	INPP5D	MDK	PCDHB1	SCN3B	SPINT1	VASN
ATP11A	CDIPT	EBI3	GNPTG	INS	MDK	PCDHB10	SCN4A	SPINT1	VASP
ATP11B	CDNF	EBI3	GNRH1	INSL3	MEGF10	PCDHB11	SCN4B	SPINT2	VCAM1
ATP11C	CDON	ECE1	GNRH2	INSL4	MEGF10	PCDHB12	SCN4B	SPINT3	VCL
ATP13A1	CDSN	ECM1	GNRHR	INSL5	MEGF11	PCDHB13	SCN5A	SPINT4	VDAC1
ATP13A1	CDSN	ECM2	GP1BA	INSL6	MEGF6	PCDHB14	SCN5A	SPN	VEGFA
ATP13A2	CEACAM1	ECRG4	GP1BA	INSR	MEGF9	PCDHB15	SCN9A	SPNS3	VEGFA
ATP13A4	CEACAM1	ECSCR	GP1BB	INSR	MELTF	PCDHB16	SCNN1A	SPOCK1	VEGFB
ATP1A1	CEACAM1	EDA	GP2	INSRR	MEP1A	PCDHB2	SCNN1B	SPOCK2	VEGFD
ATP1A2	CEACAM1	EDA	GP2	ISG15	MEP1B	PCDHB3	SCNN1D	SPOCK3	VGF
ATP1A3	CEACAM19	EDA	GP5	ISLR	MEP1B	PCDHB4	SCNN1D	SPON1	VIP
ATP1A4	CEACAM19	EDA	GP6	ISLR2	MEPE	PCDHB5	SCNN1G	SPON2	VIPR1
ATP1A4	CEACAM20	EDA	GP9	ISM1	MERTK	PCDHB6	SCPEP1	SPP1	VIPR1
ATP1B1	CEACAM21	EDA2R	GPA33	ISM2	MERTK	PCDHB7	SCRG1	SPRED1	VIPR2
ATP1B2	CEACAM21	EDAR	GPBAR1	ITFG1	MET	PCDHB8	SCRG1	SPX	VIPR2
ATP1B3	CEACAM3	EDDM3A	GPC1	ITFG1	METRN	PCDHB9	SCT	SRGN	VIT
ATP2B2	CEACAM4	EDDM3B	GPC1	ITGA10	METRNL	PCDHGA10	SCT	SRGN	VLDLR
ATP2B3	CEACAM5	EDIL3	GPC2	ITGA11	METRNL	PCDHGA11	SCTR	SRI	VLDLR
ATP2B4	CEACAM6	EDN1	GPC2	ITGA2	METTL24	PCDHGA12	SCUBE1	SRPX	VMO1
ATP2C2	CEACAM7	EDN2	GPC2	ITGA2B	MFAP2	PCDHGA2	SCUBE1	SRPX2	VMP1
ATP4A	CEACAM8	EDN3	GPC2	ITGA3	MFAP3	PCDHGA3	SCUBE2	SSC4D	VMP1
ATP4B	CELA1	EDNRA	GPC2	ITGA4	MFAP3L	PCDHGA4	SDC1	SSPN	VN1R1
ATP5F1A	CELA2A	EDNRB	GPC3	ITGA5	MFAP3L	PCDHGA5	SDC1	SSPN	VN1R2
ATP6AP2	CELA2B	EFEMP2	GPC3	ITGA6	MFAP3L	PCDHGA6	SDC2	SST	VN1R3
ATP6V0A2	CEND1	EFNA1	GPC4	ITGA7	MFAP4	PCDHGA8	SDC3	SSTR1	VN1R3
ATP6V0A2	CER1	EFNA2	GPC4	ITGA7	MFAP5	PCDHGA8	SDC4	SSTR1	VN1R4
ATP6V0E1	CES5A	EFNA3	GPC5	ITGA8	MFGE8	PCDHGA9	SDC4	SSTR2	VN1R5
ATP7B	CETP	EFNA4	GPC5	ITGA9	MFGE8	PCDHGB1	SDCBP	SSTR3	VNN1
ATP9A	CFB	EFNA5	GPC6	ITGAD	MFGE8	PCDHGB2	SDCBP	SSTR4	VNN2
ATP9B	CFB	EFNB1	GPC6	ITGAE	MFGE8	PCDHGB3	SDCBP	SSTR5	VNN3
ATRAID	CFC1	EFNB2	GPER1	ITGAL	MFI2	PCDHGB4	SDF2	ST14	VOPP1
ATRAID	CFC1	EFNB3	GPER1	ITGAM	MFRP	PCDHGB6	SDK1	ST3GAL1	VPREB1
ATRAID	CFC1B	EFR3A	GPHA2	ITGAM	MFSD10	PCDHGB6	SEC23B	ST3GAL2	VSIG1
ATRAID	CFD	EGF	GPHB5	ITGAM	MFSD14B	PCDHGB7	SEC61G	ST3GAL3	VSIG10
ATRN	CFH	EGFL6	GPI	ITGAV	MFSD14B	PCDHGC3	SECTM1	ST6GAL1	VSIG2
ATRNL1	CFHR3	EGFL7	GPIHBP1	ITGAV	MFSD2A	PCDHGC3	SECTM1	ST6GAL1	VSIG4
ATRNL1	CFHR4	EGFL8	GPLD1	ITGB1	MFSD2A	PCDHGC3	SELE	ST6GALNAC6	VSIG8
ATRNL1	CFHR5	EGFLAM	GPLD1	ITGB1	MFSD4B	PCDHGC4	SELENOP	ST7	VSIR
AVP	CFI	EGFR	GPM6A	ITGB1	MFSD8	PCDHGC5	SELENOW	STARD3	VSTM1
AVPR1A	CGA	EGFR	GPM6B	ITGB1	MFSD9	PCOLCE	SELL	STARD3	VSTM1
AVPR1B	CGB2	EGFR	GPM6B	ITGB2	MGAT4A	PCOLCE2	SELL	STARD3NL	VSTM1
AVPR2	CGB7	EGFR	GPNMB	ITGB3	MGP	PCSK1N	SELP	STATH	VSTM2A
AVPR2	CHAD	EGFR	GPNMB	ITGB5	MIA	PCSK2	SELP	STBD1	VSTM2B
AXL	CHADL	ELFN1	GPNMB	ITGB6	MICA	PCSK5	SELPLG	STC1	VSTM4
AZGP1	CHGA	ELSPBP1	GPR1	ITGB7	MICB	PCSK7	SEMA3A	STC2	VSTM5
AZGP1	CHGB	EMB	GPR101	ITGB8	MICB	PCSK9	SEMA3B	STEAP1	VTCN1
B2M	CHI3L2	EMC1	GPR108	ITGBL1	MIF	PCSK9	SEMA3C	STEAP1B	VTCN1
B2M	CHIA	EMC10	GPR119	ITGBL1	MILR1	PCYOX1	SEMA3C	STEAP2	VTCN1
B4GALT1	CHIC2	EMC10	GPR12	ITIH1	MIP	PCYOX1L	SEMA3E	STEAP4	VTI1A
B4GALT1	CHID1	EMC7	GPR132	ITIH2	MLANA	PDCD1	SEMA3F	STIM1	VTN
B4GALT1	CHIT1	EMCN	GPR132	ITLN1	MLN	PDCD1LG2	SEMA4A	STIM2	VWA1
B4GAT1	CHODL	EMCN	GPR135	ITLN1	MLNR	PDCD6IP	SEMA4C	STOM	VWA3A
BACE1	CHODL	EMID1	GPR137	ITLN2	MME	PDGFA	SEMA4D	STOML1	VWC2
BACE1	CHRDL2	EMILIN1	GPR137B	ITM2A	MMEL1	PDGFB	SEMA4F	STOML3	VWC2L
BACE1	CHRDL2	EMILIN2	GPR137C	ITM2B	MMP10	PDGFB	SEMA4G	STRA6	VWF
BACE1	CHRFAM7A	EMP1	GPR139	ITM2B	MMP11	PDGFC	SEMA5A	STX1A	WFDC1
BACE2	CHRFAM7A	EMP2	GPR141	ITM2C	MMP12	PDGFD	SEMA6A	STX1A	WFDC10A
BACE2	CHRM1	EMP2	GPR142	ITPRIPL1	MMP13	PDGFRA	SEMA6C	STX3	WFDC10B
BACE2	CHRM1	ENAM	GPR143	ITPRIPL2	MMP14	PDGFRA	SEMA6D	STX4	WFDC11
BAGE	CHRM1	ENDOD1	GPR143	IYD	MMP15	PDGFRA	SEMA6D	STXBP3	WFDC11
BAGE2	CHRM2	ENDOU	GPR146	IZUMO1	MMP15	PDGFRB	SEMA7A	STYK1	WFDC12
BAGE3	CHRM3	ENG	GPR148	IZUMO2	MMP16	PDGFRL	SEMG1	SUCNR1	WFDC13
BAGE4	CHRM3	ENHO	GPR149	IZUMO2	MMP17	PDIA6	SEMG2	SULF1	WFDC2
BAGE5	CHRM4	ENO1	GPR15	IZUMO3	MMP19	PDLIM5	SERBP1	SUSD1	WFDC3
BAIAP2L2	CHRM5	ENO2	GPR150	IZUMO4	MMP2	PDLIM5	SERBP1	SUSD2	WFDC8
BASP1	CHRNA1	ENOX1	GPR151	JAG1	MMP20	PDLIM5	SERINC1	SUSD3	WFDC9
BCAM	CHRNA1	ENOX1	GPR151	JAG2	MMP21	PDLIM5	SERINC3	SUSD4	WFDC9
BCAN	CHRNA10	ENOX2	GPR152	JAM2	MMP24	PDLIM5	SERP1	SUSD4	WFIKKN1
BCAN	CHRNA2	ENOX2	GPR153	JAM3	MMP25	PDPN	SERPINA1	SUSD4	WFIKKN2
BCAN	CHRNA3	ENPP1	GPR156	JAM3	MMP26	PDPN	SERPINA10	SUSD5	WIF1
BCHE	CHRNA3	ENPP1	GPR157	JAML	MMP28	PDPN	SERPINA11	SUSD6	WISP1
BCHE	CHRNA3	ENPP1	GPR157	JAML	MMP3	PDPN	SERPINA12	SV2A	WISP2
BDKRB1	CHRNA4	ENPP2	GPR158	JCHAIN	MMP7	PDYN	SERPINA3	SV2A	WNT1
BDKRB1	CHRNA4	ENPP3	GPR160	JTB	MMP8	PDYN	SERPINA4	SV2B	WNT10A
BDKRB2	CHRNA4	ENPP3	GPR161	KARS1	MMP9	PEAR1	SERPINA5	SV2C	WNT10B
BDNF	CHRNA5	ENPP4	GPR161	KAZALD1	MMRN1	PECAM1	SERPINA5	SVBP	WNT11
BDNF	CHRNA6	ENPP5	GPR162	KCNA1	MMRN1	PERP	SERPINA6	SYNDIG1	WNT16
BEST1	CHRNA7	ENPP5	GPR162	KCNA10	MMRN2	PF4	SERPINA6	SYNDIG1	WNT2
BEST1	CHRNA7	ENPP6	GPR17	KCNA2	MOG	PF4V1	SERPINA7	SYNDIG1L	WNT2B
BEST1	CHRNA9	ENPP7	GPR17	KCNA2	MOG	PGA4	SERPINA9	SYNGR2	WNT3
BEST2	CHRNB1	ENTPD1	GPR171	KCNA3	MPEG1	PGA5	SERPINA9	SYNGR4	WNT3A
BEST3	CHRNB2	ENTPD1	GPR173	KCNA4	MPIG6B	PGC	SERPINB2	SYT14	WNT3A
BEST3	CHRNB3	ENTPD2	GPR173	KCNA5	MPIG6B	PGF	SERPINB2	SYT14	WNT4
BEST4	CHRNB4	ENTPD3	GPR176	KCNA5	MPL	PGLYRP1	SERPINB3	SYT15	WNT4
BGLAP	CHRND	ENTPD3	GPR18	KCNA6	MPZ	PGLYRP2	SERPINB5	SYT15	WNT5A
BGN	CHRNE	ENTPD5	GPR182	KCNAB2	MPZ	PGLYRP2	SERPINB5	SYT8	WNT5A
BLK	CHRNG	ENTPD6	GPR182	KCNB1	MPZL1	PGLYRP3	SERPINC1	TAAR1	WNT5B
BMP1	CHRNG	ENTPD8	GPR183	KCND1	MPZL2	PGLYRP4	SERPINC1	TAAR2	WNT7A
BMP10	CHST9	ENTPD8	GPR183	KCND2	MPZL3	PGRMC1	SERPINE1	TAAR2	WNT7A
BMP10	CHSY1	EPB41L2	GPR20	KCNE1	MR1	PHEX	SERPINE1	TAAR3P	WNT7B
BMP15	CIB1	EPB41L3	GPR21	KCNE2	MR1	PI15	SERPINE2	TAAR5	WNT7B
BMP2	CILP	EPB41L3	GPR22	KCNE3	MRAP	PI16	SERPINE3	TAAR6	WNT8A
BMP3	CILP2	EPB41L5	GPR25	KCNE4	MRAP	PI16	SERPINF1	TAAR8	WNT8B
BMP4	CKAP4	EPCAM	GPR26	KCNE5	MRAS	PI16	SERPINF2	TAAR9	WNT9A
BMP5	CKLF	EPDR1	GPR27	KCNG1	MRC2	PI3	SERPING1	TAC1	WNT9A
BMP6	CKLF	EPDR1	GPR3	KCNG1	MRC2	PI3	SERPINI2	TAC1	WNT9A
BMP8A	CLC	EPDR1	GPR3	KCNG3	MRGPRD	PIANP	SEZ6	TAC3	WNT9B
BMP8B	CLC	EPGN	GPR31	KCNG4	MRGPRD	PIBF1	SEZ6L	TAC4	WNT9B
BMPER	CLCA1	EPGN	GPR32	KCNG4	MRGPRE	PIEZO1	SEZ6L2	TACR1	WWP1
BMPR1A	CLCA1	EPGN	GPR33	KCNH1	MRGPRE	PIEZO1	SFN	TACR1	XCL1
BMPR1B	CLCA2	EPHA1	GPR34	KCNH1	MRGPRF	PIGBOS1	SFRP1	TACR2	XCL1
BMPR2	CLCA2	EPHA10	GPR34	KCNH2	MRGPRG	PIGF	SFRP2	TACR3	XCL2
BOC	CLCA4	EPHA10	GPR35	KCNH2	MRGPRX1	PIGO	SFRP2	TACSTD2	XCR1
BOC	CLCF1	EPHA10	GPR37	KCNH3	MRGPRX2	PIGP	SFRP4	TAFA1	XCR1
BPI	CLCN2	EPHA2	GPR37L1	KCNH4	MRGPRX2	PIGQ	SFRP4	TAFA3	XG
BPI	CLCN2	EPHA3	GPR39	KCNH5	MRGPRX3	PIGR	SFRP5	TAFA4	XG
BPIFA1	CLCN3	EPHA3	GPR4	KCNH6	MRGPRX3	PIGU	SFTA2	TAFA5	XK
BPIFA2	CLCN4	EPHA3	GPR42	KCNH6	MRGPRX3	PIGZ	SFTA3	TAGLN2	XKR8
BPIFA3	CLCNKB	EPHA4	GPR45	KCNH7	MRGPRX4	PIK3IP1	SFTPA1	TAOK3	XKRX
BPIFB1	CLCNKB	EPHA4	GPR50	KCNH7	MS4A1	PILRA	SFTPA2	TAPBPL	XPNPEP2
BPIFB2	CLDN1	EPHA5	GPR52	KCNH8	MS4A10	PILRA	SFTPB	TAPT1	XPR1
BPIFB3	CLDN10	EPHA6	GPR55	KCNIP1	MS4A12	PILRA	SFTPC	TARM1	YBX1
BPIFB4	CLDN11	EPHA7	GPR55	KCNIP2	MS4A2	PILRA	SFTPC	TAS1R1	YIF1B
BPIFB6	CLDN12	EPHA7	GPR6	KCNIP3	MS4A3	PILRB	SFTPD	TAS1R1	YIF1B
BPIFC	CLDN14	EPHA8	GPR61	KCNJ1	MS4A4A	PILRB	SGCA	TAS1R2	YIPF3
BRICD5	CLDN14	EPHA8	GPR62	KCNJ1	MS4A5	PILRB	SGCB	TAS1R3	YKT6
BRICD5	CLDN15	EPHB1	GPR63	KCNJ10	MS4A6A	PIP	SGCD	TAS2R1	ZACN
BRINP2	CLDN15	EPHB2	GPR65	KCNJ11	MS4A6E	PKD1L2	SGCD	TAS2R10	ZACN
BRS3	CLDN16	EPHB3	GPR65	KCNJ11	MS4A6E	PKD1L2	SGCE	TAS2R13	ZDHHC3
BSG	CLDN17	EPHB4	GPR68	KCNJ12	MS4A7	PKD1L2	SGCG	TAS2R14	ZDHHC5
BSG	CLDN18	EPHB6	GPR75	KCNJ13	MS4A8	PKD2	SGCZ	TAS2R16	ZDHHC5
BSG	CLDN18	EPHX4	GPR78	KCNJ14	MSLN	PKD2L1	SGCZ	TAS2R19	ZFYVE27
BSND	CLDN19	EPO	GPR82	KCNJ15	MSLN	PKD2L2	SHBG	TAS2R20	ZG16
BSPH1	CLDN19	EPOR	GPR83	KCNJ16	MSLN	PKD2L2	SHISA2	TAS2R20	ZG16
BST1	CLDN2	EPPIN	GPR84	KCNJ18	MSLN	PKDCC	SHISA4	TAS2R3	ZG16B
BST2	CLDN20	EPYC	GPR84	KCNJ2	MSLN	PLA1A	SHISA5	TAS2R30	ZMYND19
BTC	CLDN22	ERAS	GPR85	KCNJ3	MSLN	PLA2G10	SHISAL1	TAS2R31	ZNRF3
BTD	CLDN23	ERBB2	GPR85	KCNJ4	MSMB	PLA2G12A	SIDT1	TAS2R38	ZP1
BTLA	CLDN24	ERBB3	GPR87	KCNJ5	MSMP	PLA2G12B	SIGIRR	TAS2R39	ZP1
BTLA	CLDN25	ERBB3	GPR88	KCNJ6	MSN	PLA2G1B	SIGLEC1	TAS2R4	ZP2
BTLA	CLDN3	ERBB3	GPR89B	KCNJ8	MSR1	PLA2G2A	SIGLEC10	TAS2R40	ZP3
BTN1A1	CLDN34	ERBB3	GPRC5A	KCNJ9	MST1R	PLA2G2A	SIGLEC10	TAS2R41	ZP3
BTN1A1	CLDN4	ERBB4	GPRC5B	KCNK1	MSTN	PLA2G2C	SIGLEC11	TAS2R42	ZP3
BTN2A1	CLDN5	ERBB4	GPRC5C	KCNK10	MTNR1A	PLA2G2D	SIGLEC11	TAS2R43	ZP4
BTN2A1	CLDN6	EREG	GPRC5C	KCNK12	MTNR1A	PLA2G2E	SIGLEC12	TAS2R45	ZP4
BTN2A1	CLDN7	ERFE	GPRC5C	KCNK13	MTNR1B	PLA2G2E	SIGLEC14	TAS2R46	ZPBP
BTN2A2	CLDN8	ERMAP	GPRC5C	KCNK16	MTRNR2L1	PLA2G2F	SIGLEC15	TAS2R5	ZPBP2
BTN2A2	CLDN9	ERVFRD-1	GPRC5D	KCNK17	MTRNR2L10	PLA2G3	SIGLEC5	TAS2R50	ZPLD1
BTN2A2	CLDND1	ERVH48-1	GPRC6A	KCNK2	MTRNR2L2	PLA2G3	SIGLEC6	TAS2R60	ZPLD1
BTN2A2	CLDND1	ERVW-1	GPX3	KCNK2	MTRNR2L3	PLA2G3	SIGLEC6	TAS2R7
BTN3A1	CLEC10A	ESAM	GPX5	KCNK4	MTRNR2L4	PLA2G5	SIGLEC7	TAS2R7
BTN3A1	CLEC10A	ESM1	GPX6	KCNK5	MTRNR2L5	PLA2G5	SIGLEC8	TAS2R8
BTN3A2	CLEC11A	ESR1	GPX7	KCNK6	MTRNR2L6	PLA2G7	SIGLEC9	TAS2R9
BTN3A2	CLEC12A	EVA1C	GREM1	KCNK7	MTRNR2L7	PLA2R1	SIGLECL1	TBXA2R
BTN3A2	CLEC12B	EVA1C	GREM2	KCNK7	MTRNR2L8	PLA2R1	SIGMAR1	TCN2
BTN3A3	CLEC12B	EVC	GRIA1	KCNK7	MTRNR2L9	PLAC1	SIRPA	TCTA
BTN3A3	CLEC14A	EVI2A	GRIA2	KCNK9	MTUS1	PLAC9	SIRPA	TCTN1
BTNL2	CLEC17A	EVI2A	GRIA3	KCNMA1	MUC1	PLAT	SIRPA	TCTN2
BTNL3	CLEC18A	EVI2A	GRIA3	KCNMB1	MUC1	PLAT	SIRPB1	TCTN2
BTNL8	CLEC18B	EVI2B	GRIA4	KCNMB1	MUC1	PLAU	SIRPB1	TCTN3
BTNL9	CLEC18C	EXTL2	GRIA4	KCNMB2	MUC1	PLAUR	SIRPB2	TDGF1
BVES	CLEC1A	EXTL2	GRID1	KCNMB3	MUC1	PLAUR	SIRPD	TDGF1
C11orf44	CLEC1B	F10	GRID1	KCNMB4	MUC1	PLAUR	SIRPD	TECTB
C11orf87	CLEC1B	F10	GRID2	KCNN1	MUC1	PLAUR	SIRPG	TECTB
C16orf89	CLEC2A	F11	GRIK1	KCNN2	MUC1	PLB1	SIT1	TEK
C16orf89	CLEC2B	F11	GRIK1	KCNN2	MUC1	PLB1	SLAMF1	TEK
C17orf77	CLEC2D	F11R	GRIK2	KCNN3	MUC1	PLB1	SLAMF1	TEK
C17orf80	CLEC2D	F12	GRIK2	KCNN3	MUC13	PLG	SLAMF1	TEPP
C17orf80	CLEC2D	F12	GRIK3	KCNN4	MUC13	PLGLB2	SLAMF6	TEX101
C17orf99	CLEC2D	F13A1	GRIK4	KCNQ1	MUC15	PLGRKT	SLAMF7	TEX101
C19orf18	CLEC2D	F13B	GRIK5	KCNQ2	MUC15	PLLP	SLAMF7	TEX264
C1orf210	CLEC3A	F2	GRIN1	KCNQ2	MUC16	PLP1	SLAMF7	TEX29

### Sheet: Heterodimers
Human plasma membrane and secreted proteins screened - Heterodimers
ACKR3:	CXCR4	EGFR:	ERBB3	ITGA11:	ITGB1	OPRM1:	CCR5
ACKR4:	CXCR3	EGFR:	ERBB4	ITGA2:	ITGB1	P2RX1:	P2RX2
ACVR1:	TGFBR2	ENO1:	ENO2	ITGA2B:	ITGB3	P2RX1:	P2RX3
ACVR1:	TGFBR2	ERBB2:	ERBB3	ITGA3:	ITGB1	P2RX1:	P2RX4
ACVR1:	BMPR2	ERBB2:	ERBB4	ITGA4:	ITGB1	P2RX1:	P2RX5
ACVR1:	ACVR2A	ERBB3:	ERBB4	ITGA4:	ITGB7	P2RX1:	P2RX6
ACVR1:	ACVR2B	FAP:	DPP4	ITGA5:	ITGB1	P2RX2:	P2RX3
ACVR1:	AMHR2	FCGER1G:	LILRA4	ITGA6:	ITGB1	P2RX2:	P2RX4
ACVR1B:	TGFBR2	FCGR3A:	FCGER1G	ITGA7:	ITGB1	P2RX2:	P2RX5
ACVR1B:	TGFBR2	FCGR3A:	CD247	ITGA8:	ITGB1	P2RX2:	P2RX6
ACVR1B:	BMPR2	GABBR1:	GABBR2	ITGAD:	ITGB2	P2RX3:	P2RX4
ACVR1B:	ACVR2A	GFRAL:	TGFBR3	ITGAE:	ITGB7	P2RX3:	P2RX5
ACVR1B:	ACVR2B	GFRAL:	ENG	ITGAL:	ITGB2	P2RX3:	P2RX6
ACVR1B:	AMHR2	GFRAL:	CFC1	ITGAM:	ITGB2	P2RX4:	P2RX5
ACVR1B:	TGFBR2	GFRAL:	TDGF1	ITGAV:	ITGB1	P2RX4:	P2RX6
ACVR1B:	TGFBR2	GFRAL:	RGMA	ITGAV:	ITGB3	P2RX5:	P2RX6
ACVR1B:	BMPR2	GFRAL:	RGMB	ITGAV:	ITGB5	PANX1:	PANX2
ACVR1B:	ACVR2A	GFRAL:	HFE2	ITGAV:	ITGB6	PDGFRA:	PDGFRB
ACVR1B:	ACVR2B	GIPR:	GLP1R	KCNA1:	KCNA2	PDGFRA:	PDGFRB
ACVR1B:	AMHR2	GIPR:	GLP1R	KCNA1:	KCNA4	PLXNB1:	PLXNB2
ACVR1C:	TGFBR2	GJA3:	GJA8	KCNA1:	KCNA5	RAMP1:	CALCRL
ACVR1C:	TGFBR2	GJB2:	GJB4	KCNA1:	KCNA6	RAMP2:	CALCRL
ACVR1C:	BMPR2	GLRA1:	GLRB	KCNA2:	KCNA4	RAMP3:	CALCRL
ACVR1C:	ACVR2A	GLRA2:	GLRB	KCNA2:	KCNA5	SCN1B:	SCN4A
ACVR1C:	ACVR2B	GLRA3:	GLRB	KCNA2:	KCNA6	SCN1B:	SCN5A
ACVR1C:	AMHR2	GP1BA:	GP1BB	KCNA4:	KCNA5	SCN1B:	SCN9A
ACVRL1:	TGFBR2	GPER1:	CRHR1	KCNA4:	KCNA6	SCN1B:	SCN10A
ACVRL1:	TGFBR2	GPER1:	HTR1A	KCNA5:	KCNA6	SCN2B:	SCN5A
ACVRL1:	BMPR2	GPER1:	PAQR8	KCNB1:	KCNG1	SCN2B:	SCN9A
ACVRL1:	ACVR2A	GPR135:	MTNR1B	KCNB1:	KCNG3	SCN2B:	SCN10A
ACVRL1:	ACVR2B	GPR183:	CXCR5	KCNB1:	KCNG4	SCN3B:	SCN5A
ACVRL1:	AMHR2	GPR50:	MTNR1A	KCNB1:	KCNH2	SCN3B:	SCN9A
ADIPOR1:	ADIPOR2	GPR50:	MTNR1B	KCNB1:	KCNS1	SCN3B:	SCN10A
ADRA1A:	ADRA1B	GPR61:	MTNR1B	KCNB1:	KCNS2	SCN4B:	SCN5A
AMIGO1:	AMIGO2	GPR62:	MTNR1B	KCNB1:	KCNS3	SGCB:	SGCD
AMIGO1:	AMIGO3	GRIK1:	GRIK5	KCNB1:	KCNV1	SLC3A1:	SLC7A9
AMIGO2:	AMIGO3	GRIK2:	GRIK5	KCND1:	KCND2	SLC3A2:	SLC7A5
AOC2:	AOC3	GRIK3:	GRIK5	KCNE2:	KCNQ1	SLC3A2:	SLC7A6
ASIC1 (1a):	ASIC2 (2a)	GRIK4:	GRIK1	KCNH2:	KCNH6	SLC3A2:	SLC7A7
ASIC1 (1a):	ASIC2 (2b)	GRIK4:	GRIK3	KCNH2:	KCNE1	SLC3A2:	SLC7A8
ASIC1 (1a):	ASIC3	GRIN1:	GRIN2A	KCNH2:	KCNE2	SLC3A2:	SLC7A10
ASIC1 (1a):	ASIC4	GRIN1:	GRIN2B	KCNH7:	KCNH2	SLC3A2:	SLC7A11
ASIC1 (1a):	ASIC5	GRIN1:	GRIN2C	KCNH7:	KCNH6	SLC51A:	SLC51B
ASIC2 (2a):	ASIC3	GRIN1:	GRIN2D	KCNJ10:	KCNJ16	SSTR2:	SSTR3
ATP1A1:	ATP1B1	HCN1:	HCN3	KCNJ12:	KCNJ4	SSTR2:	SSTR5
ATP1A1:	ATP1B2	HCN1:	HCN4	KCNJ2:	KCNJ4	STIM1:	STIM2
ATP1A1:	ATP1B3	HLA-A:	B2M	KCNJ2:	KCNJ16	TAS1R1:	TAS1R3
ATP1A2:	ATP1B1	HLA-A:	B2M	KCNJ3:	KCNJ6	TAS1R2:	TAS1R3
ATP1A2:	ATP1B2	HLA-A:	B2M	KCNJ3:	KCNJ9	TEK:	TIE1
ATP1A2:	ATP1B3	HLA-B:	B2M	KCNJ3:	KCNJ5	TGFBR1:	TGFBR2
ATP1A3:	ATP1B1	HLA-C:	B2M	KCNJ6:	KCNJ5	TGFBR1:	TGFBR2
ATP1A3:	ATP1B2	HLA-DOA:	HLA-DOB	KCNK1:	KCNK9	TGFBR1:	BMPR2
ATP1A3:	ATP1B3	HLA-DPA1:HLA-DPB1		KCNQ2:	KCNQ3	TGFBR1:	ACVR2A
ATP4A:	ATP4B	HLA-DQA1:HLA-DQB1		KCNQ4:	KCNQ3	TGFBR1:	ACVR2B
BMPR1A:	TGFBR2	HLA-DRA:	HLA-DRB3	KCNQ5:	KCNQ3	TGFBR1:	AMHR2
BMPR1A:	TGFBR2	HLA-DRA:	HLA-DRB4	KCNQ5:	KCNQ1	TGFBR1:	TGFBR2
BMPR1A:	BMPR2	HLA-DRA:	HLA-DRB5	KDR:	FLT1	TGFBR1:	TGFBR2
BMPR1A:	ACVR2A	HLA-E:	B2M	KDR:	FLT4	TGFBR1:	BMPR2
BMPR1A:	ACVR2B	HLA-F:	B2M	KEL:	XK	TGFBR1:	ACVR2A
BMPR1A:	AMHR2	HLA-G:	B2M	KIRREL3:	NPHS1	TGFBR1:	ACVR2B
BMPR1B:	TGFBR2	HTR1D:	HTR1B	KLRC1:	KLRD1	TGFBR1:	AMHR2
BMPR1B:	TGFBR2	HTR3B:	HTR3A	KLRC2:	KLRD1	TGFBR1:	ENG
BMPR1B:	BMPR2	HTR3C:	HTR3A	KLRC3:	KLRD1	TGFBR2:	ENG
BMPR1B:	ACVR2A	HTR3D:	HTR3A	KLRC4:	KLRD1	TIGIT:	PVR
BMPR1B:	ACVR2B	HTR3E:	HTR3A	KLRK1:	HCST	TLR2:	TLR1
BMPR1B:	AMHR2	IFNAR1:	IFNAR2	LRFN1:	LRFN2	TLR2:	TLR6
BSG iso2:	BSG iso 3	IFNGR1:	IFNGR2	LRFN1:	LRFN3	TMPRSS11E:	SERPINA5
BSND:	CLCNKB	IFNLR1:	IL10RB	LRFN1:	LRFN4	TMPRSS11E:	SERPINE1
CD19:	CD81	IL10RA:	IL10RB	LRFN1:	LRFN5	TMPRSS7:	SERPINA5
CD1A:	B2M	IL12RB1:	IL12RB2	LRFN2:	LRFN3	TRPC1:	TRPC4
CD1B:	B2M	IL17RA:	IL17RB	LRFN2:	LRFN4	TRPC1:	TRPC5
CD1D:	B2M	IL17RA:	IL17RC	LRFN2:	LRFN5	TRPC4:	TRPC5
CD1E:	B2M	IL17RA:	IL17RD	LRFN3:	LRFN4	TRPV1:	TRPV3
CD22:	CD22	IL17RA:	IL17RE	LRFN3:	LRFN5	TRPV5:	TRPV6
CD22:	CD22	IL18R1:	IL18RAP	LRFN4:	LRFN5	UPK1B:	UPK3A
CD3D:	CD3E	IL1R2:	IL1RAP	LTA:	LTB	UPK1B:	UPK3B
CD3G:	CD3E	IL1RL2:	IL1RAP	MCOLN1:	MCOLN2	VANGL1:	VANGL2
CD79A:	CD79B	IL20RA:	IL20RB	MCOLN1:	MCOLN3
CD8A:	CD8B	IL20RA:	IL10RB	MCOLN3:	TRPV5
CEACAM8:	CEACAM6	IL21R:	IL2RG	MEP1A:	MEP1B
CHRNA2:	CHRNB2	IL22RA1:	IL10RB	MOG:	MOG
CHRNA2:	CHRNB4	IL22RA1:	IL20RB	MR1:	B2M
CHRNA3:	CHRNB2	IL23R:	IL12RB1	NDFIP1:	NDFIP2
CHRNA3:	CHRNB4	IL27RA:	IL6ST	NLGN1:	NLGN2
CHRNA4:	CHRNB2	IL2RB:	IL2RG	NLGN1:	NLGN3
CHRNA4:	CHRNB4	IL31RA:	OSMR	NLGN1:	NRXN1
CHRNA9:	CHRNA10	IL3RA:	CSF2RB	NLGN2:	NLGN3
CLEC4E:	CLEC4D	IL4R:	IL2RG	NRP1:	NRP2
CNGA1:	CNGB1	IL4R:	IL13RA1	NRP1:	PLXNA1
CNGA3:	CNGB3	IL5RA:	CSF2RB	NRP1:	PLXNA2
CSF2RA:	CSF2RB	IL6ST:	IL6R	NRP1:	PLXNA4
CYBA:	CYBB	IL6ST:	LIFR	NRP1:	KDR
DPP6:	KCND2	IL6ST:	OSMR	OPRM1:	OPRD1
DRD1:	DRD2	IL7R:	IL2RG	OPRM1:	OPRK1
DRD2:	DRD4	IL7R:	CRLF2	OPRM1:	OPRL1
DUOX2:	DUOXA2	IL9R:	IL2RG	OPRM1:	ADRA2A
EFNA1:	EPHA2	INSR:	IGF1R	OPRM1:	SSTR2
EGFR:	ERBB2	ITGA10:	ITGB1	OPRM1:	CNR1
